# Cell type-specific role of CBX2-cPRC1 at the onset of spermatogonial differentiation

**DOI:** 10.1101/2022.08.25.505322

**Authors:** Jongmin J. Kim, Emma R. Steinson, Mei Sheng Lau, David C. Page, Robert E. Kingston

## Abstract

Polycomb group (PcG) proteins maintain the repressed state of lineage-inappropriate genes and are therefore essential for embryonic development and adult tissue homeostasis. One critical function of PcG complexes is modulating chromatin structure. Canonical Polycomb repressive complex 1 (cPRC1), particularly its component CBX2, can compact chromatin and phase separate *in vitro*. These activities are hypothesized to be critical for forming a repressed physical environment in cells. While much has been learned by studying these PcG activities in cell culture models, it is largely unexplored how cPRC1 regulates adult stem cells and their subsequent differentiation during tissue homeostasis in living animals. Here, we show that CBX2 is upregulated as spermatogonial stem cells differentiate and is required in the differentiating spermatogonia of the male germ line. CBX2 forms condensates, similar to previously described Polycomb bodies, that co-localize with repressed target genes in differentiating spermatogonia. Single cell analyses of mosaic *Cbx2* mutant testes show CBX2 is specifically required to produce differentiating, A1 spermatogonia. Furthermore, the domain of CBX2 responsible for compaction and phase separation is needed for the long-term maintenance of male germ cells in the animal. These results emphasize that the regulation of chromatin structure by CBX2 at a specific stage of spermatogenesis is critical for the continued production of sperm and, ultimately, the transmission of genetic material to the next generation.
