## Supplementary table 1 for "Cell type-specific role of CBX2-cPRC1 at the onset of spermatogonial differentiation"

### Sheet: Genotyping
Genotyping	Ref#	Forward-name	Forward-sequence	Ref#	Reverse-name	Reverse-sequence	Note
Cbx2 KRA	Pr195	KRA_F	GAACCAGATGCGCCATCCAAATC	Pr196	KRA_R	TCATGTAGTGTACGATGGAGC	qPCR melt curve peaks (+/+ 87.5C, KRA/+ 88.5C, KRA/KRA 89C)
Cbx2 delta	Pr195	KRA_F	GAACCAGATGCGCCATCCAAATC	Pr196	KRA_R	TCATGTAGTGTACGATGGAGC	WT 493bp; delta 447bp
HA-Cbx2	Pr109	HAKnIn_291a_F	gcTTTGTGTGCAGCAGTGA	Pr125	HAKnIn_wHA_R1	GACCAGGTACTCCAGCTTGC	WT 232bp; HA knock-in 295bp
Cbx2 floxed	Pr006	CSD-F	cctgctgtaacctgagcttcctactg	Pr005	CSD-ttR	GGACTCGACAGTCTACACTGGGAGG	WT 365bp; tm1c(floxed) 559bp
Cbx2 recombined	Pr006	CSD-F	cctgctgtaacctgagcttcctactg	Pr128	tm1d_R2	gagtgtctccaaggcgagag	WT 3236bp, not amplified; tm1d(recombined) 459bp
Flpo	Pr048	FlpoTg_F	GCCACCTTCATGAGCTACAACACC	Pr049	FlpoTg_R	AACAGGAACTGGTACAGGGTCTTGG	Flpo+ qPCR melt curve peak at 85.5C
Rosa26 WT	Pr145	R26-WT-F	CTGGCTTCTGAGGACCG	Pr147	R26-WT-R	CCGAAAATCTGTGGGAAGTC	WT 198bp
Rosa26 mutant	Pr146	R26-Mut-F	CGTGATCTGCAACTCCAGTC	Pr148	R26-Mut-R	AGGCAAATTTTGGTGTACGG	Mutant 150bp

### Sheet: CRISPR.2XHA_knockin
Category	Sequence
sgRNA	cgcggcgggcggcggcaugg
single stranded repair DNA oligo	TGCGGAGCCGCTTGCTCAGGATGCACTCGGCGGCGAAGACCTGCTCGCCCACGCTGCTCAGCTCCTCGGATCCTGCATAGTCCGGGACGTCATAGGGATAGCCCGCATAGTCAGGAACATCGTATGGATACATGCCGCCGCCCGCCGCGGCCCGCGCCCCGCAGACCCCGGCTCACTGCTGCACACAAAGCGCCGCCCCC

### Sheet: Cbx2.Amplicon.scRNA-seq
PCR step	Ref#	Forward-name	Forward-sequence	Ref#	Reverse-name	Reverse-sequence
Nested#1	Pr155	10X_cDNA-F	CTACACGACGCTCTTCCGATCT	Pr166	10X_Nest1-Cbx2	CTAGGTCGCTGTCGTCTTCC
Nested#2	Pr155	10X_cDNA-F	CTACACGACGCTCTTCCGATCT	Pr158	10X_Amp0-Cbx2	GTGACTGGAGTTCAGACGTGTGCTCTTCCGATCAGAGGACGAACTGCTGGATTTG
				Pr160	10X_Amp1-Cbx2	GTGACTGGAGTTCAGACGTGTGCTCTTCCGATCAAGAGGACGAACTGCTGGATTTG
				Pr161	10X_Amp2-Cbx2	GTGACTGGAGTTCAGACGTGTGCTCTTCCGATCTTAGAGGACGAACTGCTGGATTTG
				Pr162	10X_Amp3-Cbx2	GTGACTGGAGTTCAGACGTGTGCTCTTCCGATCTACAGAGGACGAACTGCTGGATTTG
* Note, nested#2 uses an equimolar mix of pr158, pr160, pr161, pr162 as a reverse primer set

### Sheet: SABER-FISH
Probe ID	Sequence
Clean.G	CCCCGAAAGTGGCCTCGGGCCTTTTGGCCCGAGGCCACTTTCG
PER hairpin	ACATCATCATGGGCCTTTTGGCCCATGATGATGTATGATGATG/3InvdT/
Fluor imager	/5ATTO565N/tt ATGATGATGT ATGATGATGT /3InvdT/
Fluor imager	/5Alex647N/tt ATGATGATGT ATGATGATGT /3InvdT/
HoxB.27.1	ATTGTTTTGTTTTAGCTAAGGTACACAACACCCTCTCTGGCtttCATCATCAT
HoxB.27.2	GTGGGAGTTCTCCGGGGCAAACTTTCCACCCAAGTTAtttCATCATCAT
HoxB.27.3	CCCCAGCCGACTTTTCATTTTCAGCTTTGAGGCCTtttCATCATCAT
HoxB.27.4	ACTTTAGCTTTGAAAGTTAAGTGGATGGCTACTTTGGTGCCtttCATCATCAT
HoxB.27.5	CTCCTGGAATCTATGTCCCTGCTGCGTGCCAGCTCtttCATCATCAT
HoxB.27.6	CCACCACACAGTCTCTGAAGGGAAGGAAGAGGTTCtttCATCATCAT
HoxB.27.7	GGAGACCGGTCCCGTGACCATGAATTCCCTGCAATtttCATCATCAT
HoxB.27.8	ACTTCATCAATCAAGGAGTCGACATTAATTCCTCCTCCTCCtttCATCATCAT
HoxB.27.9	CCCCAGAAAATTTTGGAAGCTGATTGAGGGTGGGGtttCATCATCAT
HoxB.27.10	GGGGTGAAGAACAATCTATGATCCCTCTCTCCCCAtttCATCATCAT
HoxB.27.11	CCAAAGGGGTGCTCCCGATCTCAGCTAAACGGAGGtttCATCATCAT
HoxB.27.12	GGCCTTTCACCCAGCCTGCAGGGTTCTCTCGATAGtttCATCATCAT
HoxB.27.13	AAATTCCACTTGGTAAAACTCCTTCCAACGAAATCTCAGGAtttCATCATCAT
HoxB.27.14	CGGGTGGTACAAAAGGGGCCCTGCTTGGTGACTATtttCATCATCAT
HoxB.27.15	GCTTTGAGCCTTGGAGGCTGCGCAGAGGGTTAAAAtttCATCATCAT
HoxB.27.16	CGGCAGAGAGCGCGGGAAATAGGAACGATGCTCAAAAtttCATCATCAT
HoxB.27.17	TCATTTTCCATCCCAACACTTCTCCTGTCCTCTTGCtttCATCATCAT
HoxB.27.18	CCACAAACCAGCAGAAGCCAACGTAGGTGGTGACTtttCATCATCAT
HoxB.27.19	AAACATCCTTTATCAATGCCAAAAGGCAGGAGCTGCtttCATCATCAT
HoxB.27.20	GGGCATCCATCATTCCTCTTTGGTGATTATTAGAGCAGAtttCATCATCAT
HoxB.27.21	TCTCCAGGGCCATCCTGTCTACCTTATCCTGAGGTtttCATCATCAT
HoxB.27.22	AATTGGCTGTGGCTGAAGCGGGCAAGCAGAAGAACtttCATCATCAT
HoxB.27.23	TGCGGTTACACGTTTTAAAGTGACCCTTGGTGCTTtttCATCATCAT
HoxB.27.24	CCAGACCTCTGAGAAGTATCATGAACCCTACTGCATAGCtttCATCATCAT
HoxB.27.25	CAGCACATACTTTTACTCGCTGAACTATCTTGCCAGTAAGTtttCATCATCAT
HoxB.27.26	TTGCTTTAGCTTAGAAGAAAACCGTCTGTCTAAATAGGGCCtttCATCATCAT
HoxB.27.27	CTTGGATGTTGAGTTTTGCCTCCCAGGATTTGGGCtttCATCATCAT
HoxB.27.28	AGACTTGGGAACTAGGGAGATTGAGCTGCTAGATTTCCtttCATCATCAT
HoxB.27.29	ATTGACTGTGACATGAAGAACCTTTGGCCCAGCCTtttCATCATCAT
HoxB.27.30	CTCAGGTCGAGGAGACAATGACTAGTCCCTAGACTCtttCATCATCAT
HoxB.27.31	TTCTCCCTACCCTCCCTTTGCATCTCTTGAGGAAGtttCATCATCAT
HoxB.27.32	AGGGTAAGGAAACCTGAGAAGTTTCAAGGGTTACCCtttCATCATCAT
HoxB.27.33	GAGGAGGAGACATCAATGAGCTCTACTACCCAAGAGCtttCATCATCAT
HoxB.27.34	CTCTCTTCATTGCTGCTCTCTGGAGAGATATAGGGAGTtttCATCATCAT
HoxB.27.35	TGGAGAGAGGCGTCCCTCATCTTCCCTCCACCTTTtttCATCATCAT
HoxB.27.36	GGGGTAGGCTTCTTTGAGGGGAGAAGAGAGTGAGGtttCATCATCAT
HoxB.27.37	CCGCTTAGCCCATTGGCCTGGGAGAGATCACATGTtttCATCATCAT
HoxB.27.38	TTCTGTGGGTCAGTCGGAAGGAGATGGAAGCTATTtttCATCATCAT
HoxB.27.39	GAGCCACTTCCTCTCCTTGGCTCGGGCATACACAGtttCATCATCAT
HoxB.27.40	CTGTGCGCCCAGTTTGGAACCAGTATTTCACGTTTtttCATCATCAT
HoxB.27.41	GCCACCCTGGAGCTCAATGAAACGCAGGTGAAGATtttCATCATCAT
HoxB.27.42	GTGACCCTCCTCAAGGCCGAGGCACCAGTTTAGAGtttCATCATCAT
HoxB.27.43	TGATCTGGAGTCAGCCCATCCTTTCGGGCTTCTCCtttCATCATCAT
HoxB.27.44	TACAATAGCAGACCTTACAATAGCACCGACTGCCTTGtttCATCATCAT
HoxB.27.45	CCCCTCCCAACTCCCTATTTATTACCTCCGGAAAAGtttCATCATCAT
HoxB.27.46	TCCAAGCAAGCCAGGTTCTCTTTGTATCTGCAACTtttCATCATCAT
HoxB.27.47	CCCCATTCTTAATCAGAGAGTCAGAAGATGGGTTGTTGGtttCATCATCAT
HoxB.27.48	TTTTACCTCTAAGCGCCTCTGGGCTTTCCAAACAAtttCATCATCAT
*Note, each probe is consisted of target.ttt.primer27
